# Loss of full-length dystrophin expression results in major cell-autonomous abnormalities in proliferating myoblasts

**DOI:** 10.1101/2021.08.24.457331

**Authors:** Maxime R. F. Gosselin, Virginie Mournetas, Malgorzata Borczyk, Suraj Verma, Annalisa Occhipinti, Justyna Róg, Lukasz Bozycki, Michal Korostynski, Samuel C. Robson, Claudio Angione, Christian Pinset, Dariusz C. Górecki

## Abstract

Duchenne muscular dystrophy (DMD) affects myofibers and muscle stem cells (SC), causing progressive muscle degeneration and repair defects. It was not known whether dystrophic myoblasts—the effector cells of muscle growth and regeneration—are affected. Using a combination of transcriptomic, molecular, functional analyses, and genome-scale metabolic modelling, we demonstrate, for the first time, convergent cell-autonomous abnormalities in primary mouse and human dystrophic myoblasts. In Dmd^mdx^ mouse myoblasts lacking full-length dystrophin transcripts, the expression of 170 other genes was significantly altered. Myod1 (p=2.9e-21) and key muscle genes controlled by MyoD (Myog, Mymk, Mymx, epigenetic regulators, ECM interactors, calcium signalling and fibrosis genes) were significantly downregulated. Gene ontology enrichment analysis indicated significant alterations in genes involved in muscle development and function. These transcriptomic abnormalities translated into functional alterations such as increased proliferation (p=3.0e-3), reduced chemotaxis towards both sera-rich (p=3.8e-2) and cytokine-containing medium (p=1.0e-2), and significantly accelerated differentiation in 3D organotypic cultures. These altered myoblast functions are essential for muscle regeneration. The defects were caused by the loss of expression of full-length dystrophin, as strikingly similar and not exacerbated alterations were also observed in dystrophin-null *Dmd*^mdx-βgeo^ myoblasts. Corresponding abnormalities were identified in an established dystrophic mouse muscle (SC5) cell line and human DMD primary myoblasts, confirming universal, cross-species and cell-autonomous nature of these defects. The genome-scale metabolic analysis in human DMD myoblasts indicated significant alteration in the rate of glycolysis/gluconeogenesis (log2FC = 4.8), leukotriene metabolism (log2FC = 4.754), mitochondrial beta-oxidation of branched-chain, odd-chain, and di-unsaturated fatty acids (n-6) (log2FC = -1.187, log2FC = -0.8295 and log2FC = -0.655). These results demonstrate the disease continuum: DMD defects in satellite cells cause myoblast dysfunctions affecting muscle regeneration, which is essential to counteract myofiber loss. Contrary to the established belief, our data demonstrate that typical DMD alterations occur in myoblasts, making these cells a novel therapeutic target for the treatment of this lethal disease.
