## Supplementary Table S12 for "Loss of full-length dystrophin expression results in major cell-autonomous abnormalities in proliferating myoblasts"

Name	Description
ME2	Malic enzyme (NADP)
LDH_D	D-lactate dehydrogenase
GLYOX	Hydroxyacylglutathione hydrolase
LCADi_D	Lactaldehyde dehydrogenase
LGTHL	Lactoylglutathione lyase
LALDO	D-Lactaldehyde NAD+ oxidoreductase (glutathione-formylating)
HMR_8501	Glyoxylate Reductase (NADP+)
ACTLMO	Acetol monooxygenase
MGSA	Methylglyoxal synthase
MGSA2	Methyglyoxylate synthase 2 (from g3p)
ALCD22_L	Alcohol dehydrogenase (L-lactaldehyde)
ALR3	Aldose reductase (acetol)
PPDOy	Propane-1,2-diol:NADP+ 1-oxidoreductase
ALCD21_D;PPDOx	Alcohol dehydrogenase (D-1,2-propanediol)
ALR2	Aldose reductase (methylglyoxal)
HMR_3855	Propane-1, 2-Diol:NAD+ 1-Oxidoreductase
ALCD21_L	Alcohol Dehydrogenase (L-1, 2-Propanediol)
LCADi	Lactaldehyde dehydrogenase
HMR_3859	(R)-Lactate:Ferricytochrome-C 2-Oxidoreductase
L_LACDcm	L-Lactate dehydrogenase, cytosolic/mitochondrial
r0153	CTP:Pyruvate O2-Phosphotransferase
PEPCK	Phosphoenolpyruvate carboxykinase (GTP)
r0068	Acetyl Adenylate:Coa Ligase (AMP-Forming)
ACS	Acetyl-CoA synthetase
r0097	Acetate:Coa Ligase (AMP-Forming)
ALDD2y	Aldehyde dehydrogenase (acetaldehyde, NADP)
ALCD2yf	Alcohol Dehydrogenase (Ethanol, NADP), Forward Reaction
ALCD2if	Alcohol Dehydrogenase, Forward Rxn (Ethanol -> Acetaldehyde)
ETOHMO	Ethanol monooxygenase
DRPA	Deoxyribose-phosphate aldolase
GAPD	Glyceraldehyde-3-phosphate dehydrogenase
DPGM	Diphosphoglyceromutase
DPGase	Diphosphoglycerate phosphatase
ACYP	Acylphosphatase
PGK	Phosphoglycerate kinase
PGM	Phosphoglycerate mutase
ENO	Enolase
PYK	Pyruvate kinase
LDH_L	L-lactate dehydrogenase
r0055	2-Oxopropanal:NADP+ Oxidoreductase
TPI	Triose-phosphate isomerase
r0407	Sedoheptulose 1, 7-Bisphosphate D-Glyceraldehyde-3-Phosphate-Lyase Carbon Fixation
FBA	Fructose-bisphosphate aldolase
FBP	Fructose-bisphosphatase
r0191	UTP:D-Fructose-6-Phosphate 1-Phosphotransferase
PFK	Phosphofructokinase
PGI	Glucose-6-phosphate isomerase
HMR_7748(No1)	Alpha-D-Glucose 6-Phosphate Ketol-Isomerase
(reversible) (No1)	Alpha-D-Glucose 6-Phosphate Ketol-Isomerase Reversible
HEX1	Hexokinase (D-Glucose:ATP)
HMR_7745	D-Glucose 1-Epimerase
HMR_7746	Hexokinase
FUMm	Fumarase, Mitochondrial
MDHm	Malate Dehydrogenase, Mitochondrial
CSm	Citrate Synthase
ACONTm	Aconitate Hydratase
ICDHxm	Isocitrate Dehydrogenase (NAD+)
AKGDm	2-Oxoglutarate Dehydrogenase
OCOAT1m	3-Oxoacid Coa-Transferase
SUCD1m	Succinate Dehydrogenase
r1109	Citrate Oxaloacetate-Lyase ( (Pro-3S)-Ch2Coo- ->Acetate)
r0317	Citrate Hydro-Lyase
r0426	Isocitrate Hydro-Lyase
r0425	Ec:1.1.1.42
r0423	Isocitrate:NADP+ Oxidoreductase (Decarboxylating)
r0083	Oxalosuccinate:NADP+ Oxidoreductase (Decarboxylating)
ICDHyrm	Isocitrate Dehydrogenase (NADP+)
r0384	2-Oxoglutarate:[Dihydrolipoyllysine-Residue Succinyltransferase]-Lipoyllysine 2-Oxidoreductase (Decarboxylating, Acceptor-Succinylating)
r0620	2-Oxoglutarate Dehydrogenase E1 Component
r0556	Succinyl Coenzyme A:Enzyme N6- (Dihydrolipoyl)Lysine S-Succinyltransferase
SUCOAS1m	Succinate- Coenzyme A Ligase (GDP-Forming)
r0509	Succinate:Ubiquinone Oxidoreductase
CKc	ATP Creatine Kinase, Cytosolic
prot_P06732_exchange	Creatine kinase, M-type
ADK1	Adenylate Kinase
prot_P54819_exchange	Adenylate kinase 2
G6PDH2cNo1	Glucose 6-Phosphate Dehydrogenase (No1)
GNDcNo1	Phosphogluconate Dehydrogenase (No1)
prot_P52209_exchange	Phosphogluconate dehydrogenase
ICDHy	Isocitrate Dehydrogenase (NADP)
r0082	Oxalosuccinate:NADP+ Oxidoreductase (Decarboxylating) Ec:1.1.1.42
prot_P48735_exchange	Isocitrate dehydrogenase (NADP(+)) 2
r0021	Glutathione:NAD+ Oxidoreductase
GTHO	Glutathione Oxidoreductase
HMR_5290	HMR_5290
prot_P10619_exchange	Cathepsin A
prot_P11413_exchange	Glucose-6-phosphate dehydrogenase
prot_P00390_exchange	Glutathione-disulfide reductase
G6PPer	Glucose-6-Phosphate Phosphatase, Edoplasmic Reticular
CBPPer	Carbamoyl Phosphate Phosphotransferase, Endoplasmic Reticulum
r0173	(S)-Lactate:NAD+ Oxidoreductase
CAT2p	Catalase A, Peroxisomal (Ethanol)
NCNt	Na+/Ca2+-NH4+ Antiport
HMR_7632	HMR_7632
CA2t_REV	Calcium (Ca+2) Transport via Diffusion (Extracellular to Cytosol) (reversible)
HMR_0873	3-Galactosyl-N-Acetylglucosaminide 4-Alpha-L-Fucosyltransferase
HMR_0878	4-Galactosyl-N-Acetylglucosaminide 3-Alpha-L-Fucosyltransferase
r0801	Mitochondrial Carrier (Mc) Tcdb:2.A.29.21.1
r0062	Acetyl Coenzyme A Hydrolase
PDHm	Pyruvate Dehydrogenase
ACSm	Acetyl Coenzyme A Synthetase
r0555	Acetyl Coenzyme A:Enzyme N6- (Dihydrolipoyl)Lysine S-Acetyltransferase
r0383	Pyruvate:[Dihydrolipoyllysine-Residue Acetyltransferase]-Lipoyllysine 2-Oxidoreductase (Decarboxylating, Acceptor-Acetylating)
PCm	Pyruvate Carboxylase
PEPCKm	Phosphoenolpyruvate Carboxykinase (GTP)
ME1m	Malic Enzyme (NAD), Mitochondrial
ME2m	Malic Enzyme (NADP), Mitochondrial
LDH_Lm	L-Lactate Dehydrogenase
LCADim	Lactaldehyde Dehydrogenase, Mitochondrial
HMR_9804	HMR_9804
TDPm	Thiamin Pyrophosphatase, Mitochondrial
ASPTAm	Aspartate Transaminase
r0086	2-Oxoglutaramate Amidohydrolase
r0157	L-Glutamine:Pyruvate Aminotransferase
GLUNm	Glutaminase, Mitochondrial
r0081	L-Alanine:2-Oxoglutarate Aminotransferase
D3AIBTm	D-3-Amino-Isobutanoate:Pyruvate Aminotransferase, Mitochondrial
3AIBTm;r0483	(R)-3-Amino-2-Methylpropanoate:2-Oxoglutarate Aminotransferase
3AIBTm	3-amino-isobutyrate transport, mitochondrial
3AIBtmi	3-amino-isobutyrate transport, mitochondrial
AGTim	Alanine-Glyoxylate Transaminase (Irreversible), Mitochondrial
RE2031M	Amino-Acid N-Acetyltransferase
GLYACm	Acetylation of Glycine
TIGGLYcNo1	Formation of Tiglylglycine (No1)
DDPGAm	2-dehydro-3-deoxy-phosphogluconate aldolase, mitochondrial
EHGLATm	L erythro 4 Hydroxyglutamate2 oxoglutarate aminotransferase mitochondrial
GLYCLTDym	Glycolate dehydrogenase (NADP), mitochondrial
GCALDDm	Glycolaldehyde dehydrogenase, mitochondrial
HPYRDCm	Hydroxypyruvate decarboxylase, mitochondria
4HGLSDm	L 4 hydroxyglutamate semialdehyde dehydrogenase mitochondrial
PHCHGSm	L 1 Pyrroline 3 hydroxy 5 carboxylate spontaneous conversion to L 4 Hydroxyglutamate semialdehyde mitochondrial
r0686	L-1-Pyrroline-3-Hydroxy-5-Carboxylate:NADP+ Oxidoreductase
CK	ATP Creatine kinase
OCBTm	Ornithine carbamoyltransferase, irreversible
ARGNm	Arginase (m)
ARGDCm	Arginine decarboxylase, mitochondrial
AGMTm	Agmatinase (m)
ORNTArm	L-Ornithine:2-oxo-acid aminotransferase
EHGLAT2m	L-erythro-4-Hydroxyglutamate:2-oxoglutarate aminotransferase 2, mitochondrial
NOS1	L-Arginine,NADPH:oxygen oxidoreductase (N-(omega)-hydroxyarginine-forming)
FBA4	D-Fructose 1-phosphate D-glyceraldehyde-3-phosphate-lyase
HMR_1154	Unspecific Monooxygenase
HMR_1150	HMR_1150
HMR_1147	Carbonyl Reductase (NADPH)
HMR_1158	Long-Chain-Fatty-Acid Coenzyme A Ligase
RE3334M	RE3334
PACCOALm	Phenylacetate Coenzyme A Ligase, Mitochondrial
GLYNATm_REVNo1	Glycine-N-Acetyltransferase (reversible) (No1)
PHETA1mNo1	Phenylalanine Transaminase, Mitochondrial (No1)
PHETA1mNo2	Phenylalanine Transaminase, Mitochondrial (No2)
r0596	3-Hydroxyisobutyryl Coenzyme A Hydrolase
HMR_9803	3-Oxopropionyl Coenzyme A:NAD+ Oxidoreductase
MCDm	Malonyl-CoA Decarboxylase, mitochondrial
2M3OVACm	Formation of 2-Methyl-3-Oxo-Valerate
2M3OVCOAmNo1	Formation of 2-Methyl-3-Oxo-Valeryl Coa (No1)
PPCOAOm	Propanoyl-CoA:(acceptor) 2,3-oxidoreductase
PRPNCOAHYDm	3-Hydroxypropionyl-CoA hydro-lyase, mitochondria
